# Proximal termination generates a transcriptional state that determines the rate of establishment of Polycomb silencing

**DOI:** 10.1101/2023.07.06.547969

**Authors:** Govind Menon, Eduardo Mateo-Bonmati, Svenja Reeck, Robert Maple, Zhe Wu, Robert Ietswaart, Caroline Dean, Martin Howard

## Abstract

Chromatin-mediated transcriptional silencing by Polycomb Repressive Complex 2 (PRC2) is critical for gene regulation in development and environmental responses. However, the mechanism and timescales controlling de novo establishment of PRC2 silencing are unclear. Here, we investigate PRC2 silencing at Arabidopsis *FLOWERING LOCUS C* (*FLC*), known to involve co-transcriptional RNA processing, histone demethylation activity, and PRC2 function; but so far not mechanistically connected. We develop and then test a computational model that describes how proximal polyadenylation/termination mediated by the RNA binding protein FCA induces H3K4me1 removal by the histone demethylase FLD. H3K4me1 removal feeds back to reduce RNA Pol II processivity and thus enhance early termination, thereby repressing productive transcription. The model predicts that this transcription-coupled repression controls the level of transcriptional antagonism to Polycomb action, Thus, the effectiveness of this repression dictates the timescale for establishment of Polycomb H3K27me3 silencing. Experimental validation of these model predictions allowed us to mechanistically connect co-transcriptional processing to setting the level of productive transcription at the locus, which then determines the rate of the ON to OFF switch to PRC2 silencing.
