## Supplementary material for "Proximal termination generates a transcriptional state that determines the rate of establishment of Polycomb silencing": Dataset S1

Sample	DPC1	DPC2	PPC1	PPC2	PPC3	PPC4	Total
Ler_1	17	0	0	0	1	0	23
Ler_2	10	2	0	2	0	0	18
Ler_3	13	0	1	0	0	0	16
fca3_1	346	6	4	0	4	0	365
fca3_2	332	7	0	9	0	0	349
fca3_3	246	1	3	3	0	0	256
fca1_1	2540	26	6	3	5	3	2635
fca1_2	2607	39	15	6	2	0	2721
fca1_3	2691	32	13	3	3	0	2805
clf2_1	77	4	9	2	2	0	97
clf2_2	90	2	2	9	0	0	109
clf2_3	83	1	6	8	1	0	102
